# Frequency of mutations in 21 hereditary breast and ovarian cancer susceptibility genes among high-risk Chinese individuals

**DOI:** 10.1101/514539

**Authors:** Di Shao, Shaomin Cheng, Fengming Guo, Yuying Yuan, Kunling Hu, Zhe Wang, Xuan Meng, Xin Jin, Yun Xiong, Xianghua Chai, Hong Li, Yu Zhang, Hongyun Zhang, Jihong Liu, Mingzhi Ye

## Abstract

To determine the prevalence and clinical prediction factors associated with deleterious mutations among 882 high-risk Chinese individuals who underwent multigene panel testing for hereditary breast and ovarian cancer (HBOC) risk assessment. Subjects were selected from individuals referred for genetic testing using a 21-gene panel (Oseq-BRCA) between January 2015 and March 2018. The distribution and prevalence of deleterious mutations were analyzed for the full cohort as well as subtypes. Overall, 176 deleterious mutations were observed in 19.50% (n = 172) individuals. Of these, 26 mutations are not reported in public databases and literatures. In the ovarian cancer only subgroup, 115 deleterious mutations were identified in 429 patients (48.6%). Patients with ovarian cancer with mutations were enriched for a family history of breast or ovarian cancers (p < 0.05). In the breast cancer only subgroup, 31 deleterious mutations were identified in 261 patients. Most mutations occurred in *BRCA1* (8; 25.8%) and *BRCA2* (11; 35.5%). An additional 12 deleterious mutations (38.7%) were found in 7 other susceptibility genes. An increased frequency of mutation rate (57.9%) was observed in the subgroup of subjects with histories of both breast and ovarian cancer. Taken together, 19.50% of individuals carried a deleterious mutation in HBOC susceptibility genes in our cohort. Subgroup of subjects with histories of both breast and ovarian cancer had the highest prevalence of mutations. Our results highlighted the genetic heterogeneity of HBOC and the efficiency of multigene panel in performing risk assessment.
