## Supplementary material for "Frequency of mutations in 21 hereditary breast and ovarian cancer susceptibility genes among high-risk Chinese individuals": Supp. Table S1

### Sheet: Sheet3
supp.Table S1.List of pathogenic mutations
Gene	c.HGVS	p.HGVS	Exon/intron	Mutation Type	BC or other cancer(No.)	Frequency	noval mutation	founder mutation
BRCA1	c.5470_5477delATTGGGCA	p.Ile1824Aspfs*3	CDS22	Frameshift	OC(5);BC&OC(2)	0.0398		chinese founder[1]
CHEK2	c.1111C>T	p.His371Tyr	CDS10	Missense	BC(4);OC(1);FHx(1)	0.0341
BRCA1	c.3770_3771delAG	p.Glu1257Glyfs*9	CDS9	Frameshift	OC(4)	0.0227
BRCA2	c.8009C>T	p.Ser2670Leu	CDS17	Missense	OC(2);FHx(1)	0.017
BRCA1	EX1_2DEL	-	EX1_2	Deletion	BC(1);OC(2)	0.017
BRCA1	c.1016delA	p.Lys339Argfs*2	CDS9	Frameshift	OC(2)	0.0114
MRE11A	c.659+1G>A	p.Arg220_E7splice	Intron7	Splice	OC(1);FHx(1)	0.0114
BRIP1	c.2392C>T	p.Arg798*	CDS16	Nonsense	BC(1);OC(1)	0.0114
BRCA2	c.5718_5719delCT	p.Leu1908Argfs*2	CDS10	Frameshift	BC(1);OC(1)	0.0114
BRCA2	c.5574_5577delAATT	p.Ile1859Lysfs*3	CDS10	Frameshift	OC(2)	0.0114		korean candidate founder[4]
BRCA2	EX22_24DEL	-	EX22_24	Deletion	OC(1);FHx(1)	0.0114
BRCA1	c.191G>C	p.Cys64Ser	CDS3	Missense	OC(2)	0.0114
BRCA1	c.2572C>T	p.Gln858*	CDS9	Nonsense	OC(2)	0.0114
BRCA1	c.3442delG	p.Glu1148Argfs*7	CDS9	Frameshift	OC(2)	0.0114
BRCA1	c.4065_4068delTCAA	p.Asn1355Lysfs*10	CDS9	Frameshift	BC&OC(1);FHx(1)	0.0114
BRCA1	c.5089T>C	p.Cys1697Arg	CDS16	Missense	OC(2)	0.0114
BRCA1	c.5521delA	p.Ser1841Valfs*2	CDS22	Frameshift	OC(1);BC&OC(1)	0.0114
BRCA1	c.1082C>G	p.Ser361*	CDS9	Nonsense	OC(1)	0.0057
BRCA1	c.1214C>G	p.Ser405*	CDS9	Nonsense	FHx(1)	0.0057
BRCA1	c.1252G>T	p.Glu418*	CDS9	Nonsense	OC(1)	0.0057
BRCA1	c.1465G>T	p.Glu489*	CDS9	Nonsense	FHx(1)	0.0057
BRCA1	c.1505T>G	p.Leu502*	CDS9	Nonsense	OC(1)	0.0057
BRCA1	c.1700_1701insA	p.Asn567Lysfs*3	CDS9	Frameshift	BC(1)	0.0057
BRCA1	c.1757delC	p.Pro586Leufs*2	CDS9	Frameshift	OC(1)	0.0057
BRCA1	c.1796delA	p.Asn599Ilefs*13	CDS9	Frameshift	OC(1)	0.0057	noval
BRCA1	c.190T>C	p.Cys64Arg	CDS3	Missense	OC(1)	0.0057
TP53	c.517G>A	p.Val173Met	CDS4	Missense	OC(1)	0.0057
TP53	c.1024C>T	p.Arg342*	CDS9	Nonsense	BC(1)	0.0057
STK11	EX1_9DEL	-	EX1_9	Deletion	OC(1)	0.0057
RAD51C	c.773G>A	p.Arg258His	CDS5	Missense	BC(1)	0.0057
RAD51C	c.692_694delCAGinsAA	p.Ser231*	CDS4	Delins	FHx(1)	0.0057	noval
RAD51C	c.184C>T	p.Gln62*	CDS2	Nonsense	OC(1)	0.0057	noval
RAD51C	c.122delT	p.Val41Glyfs*18	CDS1	Frameshift	OC(1)	0.0057	noval
RAD50	c.2156_2157insA	p.Glu723Glyfs*5	CDS13	Frameshift	OC(1)	0.0057
PMS1	c.268_269insA	p.Tyr90*	CDS2	Frameshift	BC(1)	0.0057	noval
PALB2	c.1789delA	p.Met597Cysfs*2	CDS5	Frameshift	BC(1)	0.0057
NBN	c.1916_1920delACAAT	p.Asn639Argfs*6	CDS13	Frameshift	FHx(1)	0.0057	noval
MUTYH	c.857G>A	p.Gly286Glu	CDS10	Missense	FHx(1)	0.0057
MUTYH	c.55C>T	p.Arg19*	CDS2	Nonsense	BC&OC(1)	0.0057
MSH6	c.3202C>T	p.Arg1068*	CDS5	Nonsense	OC(1)	0.0057
MSH2	c.1861C>T	p.Arg621*	CDS12	Nonsense	OC(1)	0.0057
MSH2	c.1232_1244delTAAATCAACTACC	p.Asn412Metfs*22	CDS7	Frameshift	OC(1)	0.0057	noval
MSH2	c.1165C>T	p.Arg389*	CDS7	Nonsense	OC(1)	0.0057
MRE11A	c.1813C>T	p.Arg605*	CDS15	Nonsense	BC(1)	0.0057
MLH1	c.265G>T	p.Glu89*	CDS3	Nonsense	FHx(1)	0.0057
MLH1	c.207+1G>A	p.Arg69_E2splice	Intron2	Splice	FHx(1)	0.0057
CHEK2	c.908+2T>A	p.Leu303_E8splice	Intron8	Splice	BC(1)	0.0057	noval
BRIP1	c.689C>A	p.Ser230*	CDS6	Nonsense	OC(1)	0.0057	noval
BRIP1	c.617C>A	p.Ser206*	CDS5	Nonsense	OC(1)	0.0057	noval
BRIP1	c.484C>T	p.Arg162*	CDS4	Nonsense	FHx(1)	0.0057
BRIP1	c.2993_2994insCAAA	p.Lys998Asnfs*5	CDS19	Frameshift	FHx(1)	0.0057	noval
BRIP1	c.2244C>G	p.Tyr748*	CDS14	Nonsense	OC(1)	0.0057
BRIP1	c.1343G>A	p.Trp448*	CDS9	Nonsense	BC(1)	0.0057
BRIP1	c.1066C>T	p.Arg356*	CDS7	Nonsense	OC(1)	0.0057
BRCA2	c.950_951insA	p.Asn319Lysfs*8	CDS9	Frameshift	BC(1)	0.0057
BRCA2	c.9368_9369insC	p.Asn3124Glnfs*26	CDS24	Frameshift	OC(1)	0.0057	noval
BRCA2	c.9256+1G>A	p.Gly3086_E24splice	Intron24	Splice	OC(1)	0.0057
BRCA2	c.9238_9239delTC	p.Ser3080Cysfs*30	CDS23	Frameshift	BC(1)	0.0057	noval
BRCA2	c.9089_9090insA	p.Thr3033Asnfs*11	CDS22	Frameshift	BC(1)	0.0057		chinese founder[3]
BRCA2	c.8970G>A	p.Trp2990*	CDS22	Nonsense	OC(1)	0.0057
BRCA2	c.8478delC	p.Pro2827Leufs*36	CDS18	Frameshift	OC(1)	0.0057	noval
BRCA2	c.7618-2A>G	p.Leu2540_E16splice	Intron15	Splice	OC(1)	0.0057
BRCA2	c.750_753delGACA	p.Asp252Valfs*24	CDS8	Frameshift	OC(1)	0.0057
BRCA2	c.7007G>T	p.Arg2336Leu	CDS12	Missense	OC(1)	0.0057
BRCA2	c.67+2T>A	p.Asp23_E2splice	Intron2	Splice	OC(1)	0.0057
BRCA2	c.6415G>T	p.Glu2139*	CDS10	Nonsense	BC(1)	0.0057
BRCA2	c.6402_6406delTAACT	p.Asn2135Lysfs*3	CDS10	Frameshift	BC(1)	0.0057
BRCA2	c.6367_6368insA	p.Thr2125Asnfs*4	CDS10	Frameshift	OC(1)	0.0057	noval
BRCA2	c.6155C>A	p.Ser2052*	CDS10	Nonsense	OC(1)	0.0057
BRCA2	c.6095_6096insT	p.Ile2033Tyrfs*16	CDS10	Frameshift	BC(1)	0.0057
BRCA2	c.5645C>A	p.Ser1882*	CDS10	Nonsense	FHx(1)	0.0057
BRCA2	c.5599_5602delACAG	p.Asp1868Valfs*5	CDS10	Frameshift	OC(1)	0.0057	noval
BRCA2	c.5285_5286insTC	p.Lys1765Glnfs*13	CDS10	Frameshift	OC(1)	0.0057	noval
BRCA2	c.5281G>T	p.Gly1761*	CDS10	Nonsense	OC(1)	0.0057
BRCA2	c.5171delT	p.Ile1724Lysfs*17	CDS10	Frameshift	BC(1)	0.0057
BRCA2	c.49_50delAC	p.Arg18Leufs*12	CDS1	Frameshift	BC(1)	0.0057
BRCA2	c.4965delC	p.Tyr1655*	CDS10	Frameshift	OC(1)	0.0057
BRCA2	c.4911_4912insA	p.Val1639Serfs*3	CDS10	Frameshift	FHx(1)	0.0057
BRCA2	c.4363G>T	p.Glu1455*	CDS10	Nonsense	OC(1)	0.0057
BRCA2	c.4149delT	p.Leu1384Cysfs*4	CDS10	Frameshift	BC(1)	0.0057
BRCA2	c.3861delT	p.Asn1287Lysfs*6	CDS10	Frameshift	OC(1)	0.0057	noval
BRCA2	c.3854delA	p.Asn1287Ilefs*6	CDS10	Frameshift	OC(1)	0.0057
BRCA2	c.3598_3599delTG	p.Cys1200*	CDS10	Frameshift	OC(1)	0.0057
BRCA2	c.3385C>T	p.Gln1129*	CDS10	Nonsense	OC(1)	0.0057
BRCA2	c.3195_3196insA	p.Asn1066Lysfs*1	CDS10	Frameshift	OC(1)	0.0057	noval
BRCA2	c.3163_3166delAATC	p.Asn1055Lysfs*4	CDS10	Frameshift	OC(1)	0.0057
BRCA2	c.3109C>T	p.Gln1037*	CDS10	Nonsense	BC(1)	0.0057		chinese founder[2]
BRCA2	c.2823delG	p.Ser942Glnfs*18	CDS10	Frameshift	FHx(1)	0.0057	noval
BRCA2	c.2806_2809delAAAC	p.Ala938Profs*21	CDS10	Frameshift	OC(1)	0.0057
BRCA2	c.2306delT	p.Ile770Phefs*2	CDS10	Frameshift	OC(1)	0.0057
BRCA2	c.2095C>T	p.Gln699*	CDS10	Nonsense	OC(1)	0.0057
BRCA2	c.1887_1888insA	p.Thr630Asnfs*6	CDS9	Frameshift	OC(1)	0.0057
BRCA2	c.1794_1798delATCTT	p.Ser599*	CDS9	Frameshift	OC(1)	0.0057
BRCA2	c.1399A>T	p.Lys467*	CDS9	Nonsense	OC(1)	0.0057		korean candidate founder[4]
BRCA1	c.212+1G>T	p.Arg71_E4splice	Intron4	Splice	OC(1)	0.0057
BRCA1	c.2269delG	p.Val757Phefs*8	CDS9	Frameshift	BC&OC(1)	0.0057
BRCA1	c.2506delG	p.Glu836Lysfs*10	CDS9	Frameshift	BC&OC(1)	0.0057
BRCA1	c.2563C>T	p.Gln855*	CDS9	Nonsense	OC(1)	0.0057
BRCA1	c.2702_2703delTT	p.Phe901*	CDS9	Frameshift	BC&OC(1)	0.0057
BRCA1	c.2703delT	p.Phe901Leufs*99	CDS9	Frameshift	BC(1)	0.0057	noval
BRCA1	c.2719G>T	p.Glu907*	CDS9	Nonsense	OC(1)	0.0057
BRCA1	c.2722G>T	p.Glu908*	CDS9	Nonsense	OC(1)	0.0057
BRCA1	c.2728delC	p.Gln910Lysfs*90	CDS9	Frameshift	OC(1)	0.0057
BRCA1	c.279_280delinsGAA	p.Phe93Leufs*4	CDS4	Delins	OC(1)	0.0057
BRCA1	c.283_286delCTTG	p.Leu95Thrfs*23	CDS4	Frameshift	OC(1)	0.0057
BRCA1	c.290_291delCA	p.Thr97Argfs*9	CDS4	Frameshift	FHx(1)	0.0057
BRCA1	c.2920_2921delTT	p.Leu974Thrfs*17	CDS9	Frameshift	OC(1)	0.0057
BRCA1	c.2945delC	p.Pro982Hisfs*18	CDS9	Frameshift	OC(1)	0.0057
BRCA1	c.302-1G>A	p.Tyr101_E6splice	Intron5	Splice	OC(1)	0.0057
BRCA1	c.3196G>T	p.Glu1066*	CDS9	Nonsense	OC(1)	0.0057
BRCA1	c.3214delC	p.Leu1072*	CDS9	Nonsense	BC(1)	0.0057
BRCA1	c.3294delT	p.Pro1099Leufs*10	CDS9	Frameshift	OC(1)	0.0057
BRCA1	c.3328_3329delAA	p.Lys1110Alafs*4	CDS9	Frameshift	OC(1)	0.0057
BRCA1	c.3329delA	p.Lys1110Serfs*7	CDS9	Frameshift	OC(1)	0.0057
BRCA1	c.335delA	p.Asn112Ilefs*7	CDS5	Frameshift	OC(1)	0.0057
BRCA1	c.3598C>T	p.Gln1200*	CDS9	Nonsense	OC(1)	0.0057
BRCA1	c.3640G>T	p.Glu1214*	CDS9	Nonsense	OC(1)	0.0057
BRCA1	c.3700_3704delGTAAA	p.Val1234Glnfs*8	CDS9	Frameshift	OC(1)	0.0057
BRCA1	c.3756_3759delGTCT	p.Ser1253Argfs*10	CDS9	Frameshift	OC(1)	0.0057
BRCA1	c.3767_3768delCA	p.Thr1256Argfs*10	CDS9	Frameshift	OC(1)	0.0057
BRCA1	c.3861_3864delGGAA	p.Glu1288Glnfs*18	CDS9	Frameshift	OC(1)	0.0057	noval
BRCA1	c.3869_3870delAA	p.Lys1290Metfs*4	CDS9	Frameshift	BC&OC(1)	0.0057
BRCA1	c.3917_3918insT	p.Leu1306Phefs*24	CDS9	Frameshift	OC(1)	0.0057
BRCA1	c.3937C>T	p.Gln1313*	CDS9	Nonsense	OC(1)	0.0057
BRCA1	c.40_41insG	p.Val14Glyfs*3	CDS1	Frameshift	OC(1)	0.0057	noval
BRCA1	c.4185+1G>A	p.Gln1395_E11splice	Intron11	Splice	BC(1)	0.0057
BRCA1	c.4327C>T	p.Arg1443*	CDS11	Nonsense	OC(1)	0.0057
BRCA1	c.4485-2A>C	p.Arg1495_E14splice	Intron13	Splice	OC(1)	0.0057
BRCA1	c.4573C>T	p.Gln1525*	CDS13	Nonsense	OC(1)	0.0057
BRCA1	c.4755delA	p.Glu1586Serfs*15	CDS14	Frameshift	OC(1)	0.0057
BRCA1	c.4801A>T	p.Lys1601*	CDS14	Nonsense	BC(1)	0.0057
BRCA1	c.5075-1G>A	p.Asp1692_E17splice	Intron16	Splice	BC(1)	0.0057
BRCA1	c.5090delG	p.Cys1697Leufs*5	CDS16	Frameshift	OC(1)	0.0057
BRCA1	c.5135G>A	p.Trp1712*	CDS16	Nonsense	FHx(1)	0.0057
BRCA1	c.5257A>T	p.Arg1753*	CDS18	Nonsense	OC(1)	0.0057	noval
BRCA1	c.5333-2A>G	p.Asp1778_E21splice	Intron20	Splice	OC(1)	0.0057
BRCA1	c.5545G>T	p.Glu1849*	CDS22	Nonsense	OC(1)	0.0057	noval
BRCA1	c.66_67insA	p.Glu23Argfs*18	CDS1	Frameshift	BC&OC(1)	0.0057
BRCA1	c.81-2A>G	p.Cys27_E3splice	Intron2	Splice	OC(1)	0.0057
BRCA1	c.894delT	p.Asn298Lysfs*2	CDS9	Frameshift	OC(1)	0.0057	noval
BRCA1	c.928C>T	p.Gln310*	CDS9	Nonsense	BC&OC(1)	0.0057
BRCA1	c.981_982delAT	p.Cys328*	CDS9	Frameshift	OC(1)	0.0057		chinese founder[1]
BRCA1	EX1_24DEL	-	EX1_24	Deletion	OC(1)	0.0057
BRCA1	EX13_16DEL	-	EX13_16	Deletion	OC(1)	0.0057
BRCA1	EX17DEL	-	CDS16	Deletion	BC(1)	0.0057
BRCA1	EX20DEL	-	EX20	Deletion	OC(1)	0.0057
*novel mutation:Not reported in public databases (ClinVar, UMD, LOVD, BIC) and literature. The novel data reported in this study are also available in the CNGB Nucleotide Sequence Archive.
[1]Y.C. Kim, L. Zhao, H. Zhang, Y. Huang, J. Cui, F. Xiao, B. Downs, S.M. Wang Prevalence and spectrum of BRCA germline variants in mainland Chinese familial breast and ovarian cancer patients Oncotarget, 7 (2016), pp. 9600-9612,
[2]Kwong, A., Wong, L. P., Wong, H. N., Law, F. B. F., Ng, E. K. O., Tang, Y. H., et al.(2009). A BRCA2 founder mutation and seven novel deleterious BRCA mutations in southern Chinese women with breast and ovarian cancer. Breast Cancer Research and Treatment, 117(3), 683–686.
[3]Kwong, A., Ng, E. K. O., Wong, C. L. P., Law, F. B. F., Au, T., Wong, H. N. et al. (2012). Identification of BRCA1/2 Founder Mutations in Southern Chinese Breast Cancer Patients Using Gene Sequencing and High Resolution DNA Melting Analysis. PLoS ONE, 7(9), e43994.
[4]Han, S. A., Park, S. K., Hyun Ahn, S., Hyuk Lee, M., Noh, D.-Y., Kim, L. S.,et al. Korean Breast Cancer Study Group. (2011). The Korean Hereditary Breast Cancer (KOHBRA) Study: Protocols and Interim Report. Clinical Oncology, 23(7), 434–441.
