## Supplementary material for "Frequency of mutations in 21 hereditary breast and ovarian cancer susceptibility genes among high-risk Chinese individuals": Supp. Table S2

### Sheet: Sheet1
Supp. Table S2. Number of VUS mutations per kb in 21 genes
#Gene	Transcripts	Chr	CDS_length	No.of VUS	No.of mutations/kb
ATM	NM_000051.3	chr11	9171	53	5.77909
BARD1	NM_000465.2	chr2	2002	17	8.49151
BRCA1	NM_007294.3	chr17	5468	29	5.30358
BRCA2	NM_000059.3	chr13	10257	42	4.09476
BRIP1	NM_032043.2	chr17	2906	17	5.84997
CDH1	NM_004360.3	chr16	2649	24	9.06002
CHEK2	NM_007194.3	chr22	1543	10	6.48088
MLH1	NM_000249.3	chr3	2271	20	8.80669
MRE11A	NM_005590.3	chr11	1987	15	7.54907
MSH2	NM_000251.2	chr2	2805	20	7.13012
MSH6	NM_000179.2	chr2	4083	25	6.12295
MUTYH	NM_001128425.1	chr1	1519	9	5.92495
NBN	NM_002485.4	chr8	2235	14	6.26398
PALB2	NM_024675.3	chr16	3351	22	6.5652
PMS1	NM_000534.4	chr2	2799	11	3.92997
PMS2	NM_000535.5	chr7	2446	15	6.13246
PTEN	NM_000314.4	chr10	1212	4	3.30033
RAD50	NM_005732.3	chr5	3939	20	5.07743
RAD51C	NM_058216.1	chr17	1131	16	14.1468
STK11	NM_000455.4	chr19	1302	12	9.21659
TP53	NM_000546.5	chr17	1101	12	10.8992
